# Patient-derived organoids identify tailored therapeutic options and determinants of plasticity in sarcomatoid urothelial bladder cancer

**DOI:** 10.1101/2023.02.20.528313

**Authors:** Michele Garioni, Lauriane Blukacz, Sandro Nuciforo, Romuald Parmentier, Luca Roma, Mairene Coto-Llerena, Heike Pueschel, Salvatore Piscuoglio, Tatjana Vlajnic, Frank Stenner, Hans-Helge Seifert, Cyrill A. Rentsch, Lukas Bubendorf, Clémentine Le Magnen

## Abstract

Sarcomatoid Urothelial Bladder Cancer (SARC) is a rare and aggressive histological subtype of bladder cancer for which therapeutic options are limited and experimental models are lacking. Here, we report the establishment of the first long-term 3D organoid-like model derived from a SARC patient (*SarBC-01*). SarBC-01 emulates aggressive morphological and phenotypical features of SARC and harbor somatic mutations in genes frequently altered in sarcomatoid tumors such as *TP53, RB1*, and *KRAS*. High-throughput drug screening, using a library comprising 1567 compounds in SarBC-01 and organoids derived from a patient with conventional urothelial carcinoma (UroCa), identified drug candidates active against SARC cells exclusively, or UroCa cells exclusively, or both. Among those, standard-of-care chemotherapeutic drugs inhibited both SARC and UroCa cells, while a subset of targeted drugs was specifically effective in SARC cells, such as agents targeting the Glucocorticoid Receptor (GR) pathway. In two independent patient cohorts, GR was found to be significantly more expressed, at mRNA and protein level, in SARC as compared to UroCa tumor samples. Further, glucocorticoid treatment impaired the mesenchymal morphology, abrogated the invasive ability of SARC cells, and led to transcriptomic changes associated with reversion of epithelial-to-mesenchymal transition, at single-cell level. Altogether, our study highlights the power of organoids for precision oncology and for providing key insights into factors driving rare tumor entities.
