## Supplementary Table 2 for "Patient-derived organoids identify tailored therapeutic options and determinants of plasticity in sarcomatoid urothelial bladder cancer"

### Sheet: All drugs
COMPOUNDS (FDA APPROVED)	COMPOUNDS (CLINICAL TRIALS)
(+,-)-Octopamine HCl	(-)-Epigallocatechin Gallate
(R)-(+)-Atenolol	(-)-Parthenolide
(R)-baclofen	(-)Epicatechin
1-Hexadecanol	(+)-Catechin
10-DAB (10-Deacetylbaccatin)	(R)-Nepicastat HCl
2-Methoxyestradiol	1400W 2HCl
2-Thiouracil	2-Deoxy-D-glucose
5-Aminolevulinic acid hydrochloride	2-Methoxyestradiol (2-MeOE2)
9-Aminoacridine	3,3'-Diindolylmethane
Abacavir sulfate	4-Biphenylacetic acid
Abiraterone (CB-7598)	4-Hydroxytamoxifen
Abiraterone Acetate (CB7630)	4-Methylumbelliferone (4-MU)
Acadesine	4SC-202
Acarbose	5-hydroxymethyl Tolterodine (PNU 200577, 5-HMT, 5-HM)
Acebutolol HCl	A-317491
Aceclidine HCl	ABT-737
Acemetacin (Emflex)	ABT-751 (E7010)
Acetanilide (Antifebrin)	AC480 (BMS-599626)
Acetarsone	Adavosertib ?MK-1775?
Acetylcholine chloride	Ademetionine disulfate tosylate
Acetylcysteine	ADL5859 HCl
Acipimox	AEE788 (NVP-AEE788)
Acitretin	Almorexant HCl
Aclidinium Bromide	Alvespimycin (17-DMAG) HCl
Acyclovir (Aciclovir)	Amcasertib (BBI503)
Adapalene	AMG-517
Adefovir Dipivoxil (Preveon, Hepsera)	AMG-900
Adenine	AMG 337
Adenine hydrochloride	AMG319
Adenine sulfate	Anacetrapib (MK-0859)
Adenosine (Adenocard)	Andarine
Adiphenine HCl	Andrographolide
Adrenalone HCl	Apabetalone (RVX-208)
Afatinib (BIBW2992)	Apalutamide?(ARN-509)
Agomelatine	Apigenin
Albendazole (Albenza)	Apitolisib (GDC-0980, RG7422)
Albendazole Oxide (Ricobendazole)	Apocynin
Alendronate (Fosamax)	APR-246 (PRIMA-1MET)
Alexidine HCl	AR-42
Alfacalcidol	Arbidol HCl
Alfuzosin hydrochloride (Uroxatral)	Arbutin
Alibendol	ARQ 621
Aliskiren hemifumarate	AS101
Allopurinol (Zyloprim)	ASP3026
Allylthiourea	AST-1306
Almotriptan malate (Axert)	AT101
Alprostadil (Caverject)	AT13148
Altrenogest	AT406 (SM-406)
Altretamine (Hexalen)	AT7519 HCl
Alverine Citrate	AT9283
Amantadine hydrochloride (Symmetrel)	Avasimibe
Ambrisentan	AZ5104
Amfebutamone (Bupropion)	AZD1208
Amfenac Sodium (monohydrate)	AZD1480
AMG-073 HCl (Cinacalcet hydrochloride)	AZD1981
Amidopyrine	AZD2461
Amikacin hydrate	AZD3514
Amikacin sulfate	AZD3759
Amiloride hydrochloride (Midamor)	AZD3839
Amiloride hydrochloride dihydrate	AZD3965
Aminocaproic acid (Amicar)	AZD4547
Aminoglutethimide (Cytadren)	AZD5153
Aminophylline (Truphylline)	AZD5363
Aminosalicylate sodium	AZD5438
Aminothiazole	AZD6482
Amiodarone HCl	AZD6738
Amisulpride	AZD7762
Amitriptyline HCl	AZD8055
Amlodipine (Norvasc)	AZD8186
Amlodipine besylate (Norvasc)	AZD8330
Ammonium Glycyrrhizinate (AMGZ)	AZD8835
Amorolfine Hydrochloride	AZD9496
Amoxapine	Baicalein
Amoxicillin (Amoxycillin)	Bambuterol HCl
Amoxicillin sodium (Amox)	BAY 1217389
Amphotericin B (Abelcet)	Belizatinib (TSR-011)
Ampicillin sodium	Belnacasan (VX-765)
Ampicillin Trihydrate	Berberine chloride
Ampiroxicam	Bergapten
Amprenavir (Agenerase)	Beta-Lapachone
Amprolium HCl	Betulinic acid
Anagrelide HCl	BFH772
Anastrozole	BGP-15 2HCl
Aniracetam	BGT226 (NVP-BGT226)
Anisindione	BI-847325
Anisotropine Methylbromide	BI 2536
Antazoline HCl	BIIB021
Antipyrine	Bilobalide
Apatinib (YN968D1)	BIO
Apixaban	BLU-554 (BLU554)
Aprepitant (MK-0869)	BLZ945
Arbidol HCl	BMS-582949
Arecoline	BMS-707035
Aripiprazole (Abilify)	BMS-754807
Artemether (SM-224)	BMS-777607
Artemisinin	BMS-794833
Articaine HCl	BMS-833923
Asenapine	BMS-911543
Aspartame	Boldenone Undecylenate
Aspirin (Acetylsalicylic acid)	Borneol
Atazanavir sulfate	BQ-123
Atomoxetine HCl	Brivanib (BMS-540215)
Atorvastatin calcium (Lipitor)	Brivanib Alaninate (BMS-582664)
Atovaquone (Atavaquone)	Bromodeoxyuridine (BrdU)
ATP (Adenosine-Triphosphate)	Buparlisib (BKM120, NVP-BKM120)
Atracurium besylate	Cabotegravir (GSK744, GSK1265744)
Atropine	Caffeic Acid
Auranofin	Caffeic Acid Phenethyl Ester
Avanafil	Carbendazim
Avobenzone (Parsol 1789)	CB-5083
Axitinib	CB-839
Azacitidine (Vidaza)	CC-115
Azacyclonol	CC-223
Azaguanine-8	CEP-32496
Azaperone	CFI-400945
Azasetron HCl (Y-25130)	CH5132799
Azatadine dimaleate	CH5183284 (Debio-1347)
Azathioprine (Azasan, Imuran)	Chlorogenic Acid
Azelastine hydrochloride (Astelin)	Cinchonine(LA40221)
Azelnidipine	Citarinostat (ACY-241)
Azilsartan (TAK-536)	Combretastatin A4
Azilsartan Medoxomil (TAK-491)	Cordycepin
Azithromycin (Zithromax)	Corticosterone
Azithromycin Dihydrate	CP-724714
Azlocillin sodium salt	CPI-0610
Aztreonam (Azactam, Cayston)	CPI-1205
Bacitracin	CPI-613
Bacitracin zinc	Creatinine
Balofloxacin	Crenigacestat (LY3039478)
Bazedoxifene HCl	CUDC-907
Beclomethasone dipropionate	Curcumol
Bemegride	CYC116
Benazepril hydrochloride	Dacinostat (LAQ824)
Bendamustine HCL	Daidzein
Bendroflumethiazide	Dalcetrapib (JTT-705, RO4607381)
Benfotiamine	Danoprevir (ITMN-191)
Benidipine hydrochloride	Danusertib (PHA-739358)
Benserazide	Dapivirine (TMC120)
Bentiromide	Daprodustat (GSK1278863)
Benzbromarone	Darapladib (SB-480848)
Benzethonium chloride	Darolutamide (ODM-201)
Benzocaine	Decernotinib (VX-509)
Benzoic acid	Degrasyn (WP1130)
Benzthiazide	Dehydroepiandrosterone (DHEA)
Benztropine mesylate	Diammonium Glycyrrhizinate
Benzydamine Hydrochloride	Dihydrotestosterone(DHT)
Benzylpenicillin sodium	DMXAA (Vadimezan)
Bephenium Hydroxynaphthoate	Dorsomorphin (Compound C) 2HCl
Bepotastine Besilate	E3330
Bergapten	E7449
Besifloxacin HCl (Besivance)	Efaproxiral Sodium
Beta Carotene	eFT-508 (eFT508)
Betahistine 2HCl	Elafibranor
Betamethasone (Celestone)	Elesclomol (STA-4783)
Betamethasone Dipropionate (Diprolene)	Eltanexor (KPT-8602)
Betamethasone valerate (Betnovate)	Emodin
Betamipron	Encorafenib (LGX818)
Betapar (Meprednisone)	Endoxifen HCl
Betaxolol (Betoptic)	ENMD-2076
Betaxolol hydrochloride (Betoptic)	ENMD-2076 L-(+)-Tartaric acid
Bethanechol chloride	Ensartinib (X-396)
Bexarotene	Equol
Bextra (valdecoxib)	Erdafitinib (JNJ-42756493)
Bezafibrate	Erythritol
Biapenem	ETC-1002
BIBR-1048 (Dabigatran)	Fasiglifam?(TAK-875)
BIBR 953 (Dabigatran etexilate, Pradaxa)	FG-2216
Bicalutamide (Casodex)	Fisetin
Bifonazole	Flavopiridol HCl
Bimatoprost	Forskolin
Bindarit	Gastrodin
Biotin (Vitamin B7)	GDC-0084
Biperiden HCl	GDC-0152
Bisacodyl	GDC-0349
Bismuth Subcitrate Potassium	GDC-0623
Bismuth Subsalicylate	GDC-0994
Bleomycin sulfate	Genistin (Genistoside)
Blonanserin (Lonasen)	Gilteritinib (ASP2215)
Bortezomib (Velcade)	Givinostat (ITF2357)
Bosutinib (SKI-606)	GKT137831
Brinzolamide	Glesatinib?(MGCD265)
Bromhexine HCl	Glycyrrhizin (Glycyrrhizic Acid)
Bromocriptine Mesylate	GMX1778 (CHS828)
Brompheniramine	Golvatinib (E7050)
Broxyquinoline	gossypol-Acetic acid
Brucine	GSK1070916
Budesonide	GSK1292263
Bufexamac	GSK2256098
Buflomedil HCl	GSK2269557
Bumetanide	GSK2292767
Bupivacaine hydrochloride (Marcain)	GSK2636771
Busulfan (Myleran, Busulfex)	GSK2879552 2HCl
Butacaine	GSK2982772
Butenafine HCl	GSK461364
Butoconazole nitrate	GSK690693
Cabazitaxel (Jevtana)	GSK923295
Calcifediol	GW842166X
Calcitriol (Rocaltrol)	GZD824 Dimesylate
Calcium Gluceptate	Halofuginone
Calcium levofolinate (Calcium Folinate)	Hesperidin
Camptothecin	HMN-214
Camylofin Chlorhydrate	Honokiol
Candesartan (Atacand)	HSP990 (NVP-HSP990)
Candesartan cilexetil (Atacand)	Hyodeoxycholic acid (HDCA)
Capecitabine (Xeloda)	I-BET-762
Captopril (Capoten)	Icariin
Carbadox	ICI-118551 Hydrochloride
Carbamazepine (Carbatrol)	Ilaprazole
Carbazochrome sodium sulfonate	IMD 0354
Carbenicillin disodium	Indirubin
Carbidopa	Indole-3-carbinol
Carbimazole	INO-1001 (3-Aminobenzamide)
Carboplatin	IOWH032
Carfilzomib (PR-171)	Ipatasertib (GDC-0068)
Carmofur	IPI-549
Carprofen	Irbinitinib (ARRY-380, ONT-380)
Carvedilol	Isoliquiritigenin
Caspofungin acetate	Isovaleramide
Catharanthine	Ivosidenib (AG-120)
Cefaclor (Ceclor)	JNJ-26854165 (Serdemetan)
Cefditoren pivoxil	JNJ-38877605
Cefoperazone (Cefobid)	JTC-801
Cefoselis sulfate	Kartogenin
Cefprozil hydrate (Cefzil)	KD025 (SLx-2119)
Ceftazidime Pentahydrate	Kinetin
Ceftiofur hydrochloride	KRN 633
Celecoxib	KW-2449
Cephalexin (Cefalexin)	KW-2478
Cephalomannine	KX2-391
Cephapirin Sodium	Kynurenic acid
Cepharanthine	Lanabecestat?AZD3293, LY3314814?
Cetirizine Dihydrochloride	Larotrectinib (LOXO-101) sulfate
Cetrimonium Bromide	Latrepirdine 2HCl
Cetylpyridinium Chloride	Lauric Acid
Chenodeoxycholic acid	LCI699
Chloramphenicol (Chloromycetin)	LCL161
Chlormezanone (Trancopal)	Levamlodipine
Chlorocresol	Lexibulin (CYT997)
Chloroquine Phosphate	LGK-974
Chlorothiazide	Licochalcone A
Chloroxine	Lifirafenib (BGB-283)
Chlorpheniramine Maleate	Lomeguatrib
Chlorpromazine (Sonazine)	Lorlatinib?(PF-6463922)
Chlorpropamide	LTX-315
Chlorprothixene	Luminespib (AUY-922, NVP-AUY922)
Chlorquinaldol	Lumiracoxib
Chlortetracycline HCl	Luteolin
Chlorzoxazone	LXR-623 (WAY-252623)
Choline Chloride	LY2090314
Chromocarb	LY2584702 Tosylate
Ciclopirox (Penlac)	LY2811376
Ciclopirox ethanolamine	LY2874455
Cidofovir (Vistide)	LY2886721
Cilazapril monohydrate (Inhibace)	LY3023414
Cilnidipine	LY333531 HCl
Cilostazol	Merestinib (LY2801653)
Cimetidine (Tagamet)	MG-101 (ALLN)
Cinchophen	MI-773 (SAR405838)
Cinepazide maleate	Milciclib (PHA-848125)
Cinoxacin	Mildronate
Ciprofloxacin (Cipro)	Miransertib (ARQ 092) HCl
Cisatracurium besylate (Nimbex)	Mivebresib(ABBV-075)
Cisplatin	MK-0752
Cladribine	MK-2206 2HCl
Clarithromycin (Biaxin, Klacid)	MK-2461
Clemastine Fumarate	MK-2866 (GTx-024)
Cleviprex (Clevidipine)	MK-4101
Climbazole	MK-5108 (VX-689)
Clinafloxacin (PD127391)	MK-8245
Clinafoxacin HCl	MK-886 (L-663,536)
Clindamycin	MLN2480
Clindamycin hydrochloride (Dalacin)	MLN8054
Clindamycin palmitate HCl	MLR-1023
Clindamycin phosphate	Momelotinib (CYT387)
Clobetasol propionate	Motesanib Diphosphate (AMG-706)
Clodronate Disodium	Moxidectin
Clofarabine	N6022
Clofazimine	Naquotinib(ASP8273)
Clofibrate (Atromid-S)	Naringenin
Clofibric acid	Nazartinib (EGF816, NVS-816)
Clofoctol	Nepicastat (SYN-117) HCl
Clomifene citrate (Serophene)	Nicaraven
Clomipramine hydrochloride (Anafranil)	Nirogacestat (PF-03084014, PF-3084014)
Clonidine hydrochloride (Catapres)	NLG919
Clopamide	NMS-P937 (NMS1286937)
Clopidogrel (Plavix)	NVP-CGM097
Clorgyline HCl	NXY-059 (Disufenton sodium)
Clorprenaline HCL	O6-Benzylguanine
Clorsulon	Obatoclax Mesylate (GX15-070)
Closantel	OC000459
Closantel Sodium	Ochromycinone (STA-21)
Clotrimazole (Canesten)	Odanacatib (MK-0822)
Cloxacillin sodium (Cloxacap)	Oleanolic Acid
Clozapine (Clozaril)	Oleuropein
Cobicistat (GS-9350)	Omaveloxolone (RTA-408)
Colistimethate Sodium	Omecamtiv mecarbil (CK-1827452)
Colistin Sulfate	ONO-4059 (GS-4059) hydrochloride
Conivaptan HCl (Vaprisol)	Opaganib (ABC294640)
Cortisone acetate (Cortone)	Oprozomib (ONX 0912)
Coumarin	ORY-1001 (RG-6016) 2HCl
Creatinine	OSI-027
Crizotinib (PF-02341066)	OSI-930
Crystal violet	OSU-03012 (AR-12)
Curcumin	OTX015
Cyclamic acid	Oxethazaine
Cyclandelate	Oxymatrine
Cyclophosphamide monohydrate	P276-00
Cyclosporine (Neoral)	PA-824
Cyproheptadine HCl (Periactin)	PAC-1
Cyromazine	Paeoniflorin
Cysteamine HCl	Palomid 529 (P529)
Cytarabine	Pamapimod (R-1503, Ro4402257)
Cytidine	PD0325901
D-Cycloserine	PD123319
D-Mannitol (Osmitrol)	PD184352 (CI-1040)
D-Phenylalanine	Peficitinib (ASP015K, JNJ-54781532)
Dabrafenib (GSK2118436)	Pentoxyverine Citrate
Dacarbazine (DTIC-Dome)	Perifosine (KRX-0401)
Daidzein	Pevonedistat (MLN4924)
Danofloxacin Mesylate	PF-00562271
Dapoxetine hydrochloride (Priligy)	PF-04217903
DAPT (GSI-IX)	PF-04418948
Daptomycin	PF-04620110
Darifenacin HBr	PF-04691502
Darunavir Ethanolate (Prezista)	PF-04929113 (SNX-5422)
Dasatinib (BMS-354825)	PF-06273340
Daunorubicin HCl (Daunomycin HCl)	PF-3758309
Decamethonium bromide	PF-431396
Decitabine	PF-477736
Decoquinate	PF-562271
Deferasirox (Exjade)	PH-797804
Deferiprone	PHA-767491
Deflazacort (Calcort)	PHA-793887
Dehydroepiandrosterone (DHEA)	Picolinamide
Deoxyarbutin	Picropodophyllin (PPP)
Deoxycorticosterone acetate	Pinometostat (EPZ5676)
Dequalinium chloride	Pirarubicin
Desloratadine	Piribedil
Desonide	Plinabulin (NPI-2358)
Detomidine HCl	PND-1186 (VS-4718)
Dexamethasone	Polydatin
Dexamethasone acetate	PRI-724
Dexlansoprazole	Pritelivir (BAY 57-1293)
Dexmedetomidine	PRN1371
Dexmedetomidine HCl (Precedex)	Promestriene
Dexrazoxane Hydrochloride	PRT062607 (P505-15, BIIB057) HCl
Dextrose (D-glucose)	PRX-08066 Maleic acid
Dibenzepine HCl	Psoralen
Dibenzothiophene	PU-H71
Dibucaine HCL	Puerarin
Dichlorisone Acetate	PX-12
Dichlorphenamide (Diclofenamide)	PX-478 2HCl
Diclazuril	Pyrrolidinedithiocarbamate ammonium
Diclofenac	Quercetin Dihydrate
Diclofenac Diethylamine	Quinacrine 2HCl
Diclofenac Potassium	R547
Dicloxacillin Sodium	Rabusertib (LY2603618)
Dicyclomine HCl	RAF265 (CHIR-265)
Didanosine (Videx)	Rebastinib (DCC-2036)
Dienogest	Refametinib (RDEA119, Bay 86-9766)
Diethylstilbestrol (Stilbestrol)	Resiquimod
Difluprednate	RG-7112
Digoxigenin	RG2833 (RGFP109)
Diltiazem HCl (Tiazac)	Ridaforolimus (Deforolimus, MK-8669)
Dimaprit 2HCl	RITA (NSC 652287)
Dimethyl Fumarate	RO4929097
Diminazene Aceturate	RO5126766 (CH5126766)
Diperodon HCl	Rosmarinic acid
Diphemanil methylsulfate	RRx-001
Diphenhydramine HCl (Benadryl)	S 38093
Diphenylpyraline HCl	S49076
Dipyridamole (Persantine)	Salvianolic acid B
Dirithromycin	Sapanisertib (INK 128, MLN0128)
Disodium Cromoglycate	Sapitinib (AZD8931)
Disopyramide Phosphate	Sasapyrine
Disulfiram (Antabuse)	SB 271046 hydrochloride
Divalproex sodium	SB273005
DL-Adrenaline	SB705498
DL-Carnitine hydrochloride	SB742457
Docetaxel (Taxotere)	SB743921 HCl
Docosanol (Abreva)	SC1
Dofetilide (Tikosyn)	Selonsertib (GS-4997)
Domiphen Bromide	Semaxanib (SU5416)
Dopamine hydrochloride (Inotropin)	Serabelisib (INK-1117,MLN-1117,TAK-117)
Doripenem Hydrate	SGI-1776 free base
Dorzolamide HCL	SGX-523
Doxapram HCl	Silymarin
Doxazosin mesylate	Sitravatinib (MGCD516)
Doxercalciferol (Hectorol)	SN-38
Doxifluridine	SNS-032 (BMS-387032)
Doxofylline	SNS-314 Mesylate
Doxycycline HCl	Sodium dichloroacetate (DCA)
Doxylamine Succinate	Sodium ferulate
Dronedarone HCl (Multaq)	Sodium Monofluorophosphate
Droperidol	Spebrutinib (CC-292, AVL-292)
Dropropizine	SRT2104 (GSK2245840)
Droxidopa (L-DOPS)	SRT3025 HCl
Duloxetine HCl (Cymbalta)	SSR128129E
Dutasteride	Sucralose
Dyclonine HCl	Suplatast Tosylate
Dydrogesterone	Tacedinaline (CI994)
Dyphylline (Dilor)	TAK-063
Econazole nitrate (Spectazole)	TAK-285
Edaravone (MCI-186)	TAK-715
Ellagic acid	TAK-733
Eltrombopag (SB-497115-GR)	TAK-901
Elvitegravir (GS-9137)	Tanshinone I
Emetine	Tanshinone IIA
Emtricitabine (Emtriva)	Tanzisertib(CC-930)
Enalapril maleate (Vasotec)	Tariquidar
Enalaprilat dihydrate	TAS-102
Enoxacin (Penetrex)	Taselisib (GDC 0032)
Enrofloxacin	Tasquinimod
Entacapone	Tauroursodeoxycholic Acid (TUDCA)
Entecavir hydrate	Telatinib
Epalrestat	Tempol
Epinephrine bitartrate (Adrenalinium)	Tenatoprazole
Epirubicin Hydrochloride	Tezacaftor?(VX-661)
Eplerenone	TG100-115
Eprazinone 2HCl	TGR-1202
Eprosartan Mesylate	Thymopentin
Erdosteine	TIC10
Erlotinib HCl	TIC10 Analogue
Erythromycin (E-Mycin)	Tipifarnib
Erythromycin Ethylsuccinate	Tiplaxtinin (PAI-039)
Escitalopram oxalate	TPX-0005
Esmolol HCl	Triapine
Esomeprazole sodium (Nexium)	TRx0237 (LMTX) mesylate
Estradiol	Tucidinostat (Chidamide)
Estradiol valerate	Turofexorate Isopropyl (XL335)
Estrone	Tyramine
Ethacridine lactate monohydrate	U-104
Ethambutol HCl	UM171
Ethamsylate	URB597
Ethinyl Estradiol	Ursolic Acid
Ethionamide	Vactosertib ?(TEW-7197)
Ethisterone	Varespladib (LY315920)
Ethoxzolamide	VE-822
Ethynodiol diacetate	Verdinexor (KPT-335)
Etidronate (Didronel)	Verubecestat (MK-8931)
Etodolac (Lodine)	VGX-1027
Etomidate	Vistusertib (AZD2014)
Etravirine (TMC125)	VLX1570
Everolimus (RAD001)	Vorasidenib (AG-881)
Exemestane	Voxelotor(GBT440, GTx011)
Ezetimibe (Zetia)	VS-5584 (SB2343)
Famciclovir (Famvir)	VX-702
Famotidine (Pepcid)	VX-745
Famprofazone	Wogonin
Febuxostat (Uloric)	WP1066
Felbamate	Xanthohumol
Felodipine (Plendil)	XL019
Fenbendazole (Panacur)	XL413 (BMS-863233)
Fenofibrate (Tricor, Trilipix)	XL888
Fenoprofen calcium	Y-39983 HCl
Fenoprofen calcium hydrate	Zotarolimus(ABT-578)
Fenspiride HCl	ZSTK474
Fenticonazole nitrate
Fesoterodine fumarate (Toviaz)
Fexofenadine HCl
Fidaxomicin
Finasteride
FK-506 (Tacrolimus)
Flavoxate HCl
Fleroxacin (Quinodis)
Florfenicol
Floxuridine
Flubendazole (Flutelmium)
Fluconazole
Flucytosine (Ancobon)
Fludarabine (Fludara)
Flumazenil
Flumequine
Flumethasone
Flunarizine 2HCl
Flunixin meglumin
Fluocinolone acetonide (Flucort-N)
Fluocinonide (Vanos)
Fluorometholone Acetate
Fluoxetine HCl
Flurbiprofen (Ansaid)
Flutamide (Eulexin)
Fluticasone propionate (Flonase, Veramyst)
Fluvastatin sodium (Lescol)
Fluvoxamine maleate
Formoterol hemifumarate
Fosaprepitant dimeglumine
Fosinopril sodium (Monopril)
Ftorafur
Fudosteine
Fulvestrant (Faslodex)
Furaltadone HCl
Gabapentin (Neurontin)
Gabapentin Hydrochloride
Gabexate mesylate
Gadodiamide (Omniscan)
Gallamine triethiodide (Flaxedil)
Ganciclovir
Gatifloxacin
Gefitinib (Iressa)
Gemcitabine (Gemzar)
Gemcitabine HCl (Gemzar)
Gemfibrozil (Lopid)
Genipin
Geniposide
Geniposidic acid
Genistein
Gimeracil
Ginkgolide A
Glafenine HCl
Gliclazide (Diamicron)
Glimepiride
Glipizide (Glucotrol)
Gliquidone
Glyburide (Diabeta)
Granisetron HCl
Guanabenz acetate
Guanethidine Sulfate
Guanidine HCl
Halobetasol Propionate
Haloperidol (Haldol)
Hemicholinium Bromide
Hexamethonium bromide
Histamine Phosphate
Homatropine Bromide
Hydralazine hydrochloride
Hydrochlorothiazide
Hydrocortisone (Cortisol)
Hydroxyurea (Cytodrox)
Hydroxyzine 2HCl
Hygromycin B
Hyoscyamine (Daturine)
Ibandronate sodium
Ibuprofen (Advil)
Ibuprofen Lysine (NeoProfen)
Ibutilide fumarate
Idarubicin HCl
Idebenone
Idoxuridine
Ifosfamide
Iloperidone (Fanapt)
Imatinib (Gleevec)
Imatinib Mesylate
Imidapril (Tanatril) HCl
Imipramine HCl
Imiquimod
Indacaterol Maleate
Indapamide (Lozol)
Indomethacin (Indocid, Indocin)
Ipratropium bromide
Irbesartan (Avapro)
Irinotecan
Irinotecan HCl Trihydrate (Campto)
Irsogladine
Isoconazole nitrate (Travogen)
Isoetharine Mesylate
Isoniazid (Tubizid)
Isoprenaline hydrochloride
Isosorbide
Isotretinoin
Isovaleramide
Isoxicam
Isradipine (Dynacirc)
Itraconazole (Sporanox)
Ivabradine HCl (Procoralan)
Ivacaftor (VX-770)
Ivermectin
Ketoconazole
Ketoprofen (Actron)
Ketorolac (Toradol)
Ketotifen fumarate (Zaditor)
L-Adrenaline (Epinephrine)
L-Arginine HCl
L-carnitine (Levocarnitine)
L-Glutamine
L-Thyroxine
Lacidipine (Lacipil, Motens)
Lafutidine
Lamivudine (Epivir)
Lamotrigine
Lansoprazole
Lapatinib
Lapatinib Ditosylate (Tykerb)
Leflunomide
Lenalidomide
Letrozole
Leucovorin Calcium
Levamisole Hydrochloride (Ergamisol)
Levobetaxolol HCl
Levofloxacin (Levaquin)
Levosimendan
Levosulpiride (Levogastrol)
Licofelone
Lidocaine (Alphacaine)
Linagliptin (BI-1356)
Lincomycin hydrochloride (Lincocin)
Linezolid (Zyvox)
Liothyronine Sodium
Liranaftate
Lisinopril (Zestril)
Lithium Citrate
Lithocholic acid
Lofexidine HCl
Lomefloxacin hydrochloride (Maxaquin)
Lomerizine HCl
Lomustine (CeeNU)
Lonidamine
Loperamide hydrochloride
Lopinavir (ABT-378)
Loratadine
Lornoxicam (Xefo)
Losartan potassium
Loteprednol etabonate
Lovastatin (Mevacor)
Loxapine Succinate
Lurasidone HCl
Malotilate
Manidipine (Manyper)
Maprotiline hydrochloride
Maraviroc
Marbofloxacin
Masitinib (AB1010)
MDV3100 (Enzalutamide)
Meclizine 2HCl
Meclocycline Sulfosalicylate
Medetomidine HCl
Medroxyprogesterone acetate
Medrysone
Mefenamic acid
Megestrol Acetate
Meglumine
Meloxicam (Mobic)
Memantine HCl (Namenda)
Menadione
Mepenzolate Bromide
Mepiroxol
Mepivacaine HCl
Meptazinol HCl
Mequinol
Mercaptopurine
Meropenem
Mesalamine (Lialda)
Mesna (Uromitexan, Mesnex)
Mesoridazine Besylate
Mestranol
Metaproterenol Sulfate
Metaraminol Bitartrate
Methacycline hydrochloride (Physiomycine)
Methapyrilene HCl
Methazolamide
Methazolastone
Methenamine (Mandelamine)
Methimazole (Tapazole, Northyx)
Methocarbamol (Robaxin)
Methoxamine HCl
Methscopolamine (Pamine)
Methyclothiazide
Methyldopa (Aldomet)
Methylhydantoin-5-(D)
Methylprednisolone
Methylthiouracil
Meticrane
Metolazone (Zaroxolyn)
Metoprolol tartrate
Metrizamide
Metronidazole (Flagyl)
Mevastatin
Mexiletine HCl
Mezlocillin Sodium
Mianserin hydrochloride
Miconazole (Monistat)
Mifepristone (Mifeprex)
Miglitol (Glyset)
Milnacipran HCl
Milrinone (Primacor)
Minocycline HCl
Minoxidil
Mirabegron (YM178)
Mirtazapine (Remeron, Avanza)
Mitotane (Lysodren)
Mitoxantrone Hydrochloride
Mizolastine (Mizollen)
Mizoribine (Bredinin)
Moclobemide
Moexipril HCl
Moguisteine
Mometasone furoate
Monobenzone (Benoquin)
Montelukast Sodium
Moroxydine
Mosapride citrate
Moxalactam Disodium
Moxifloxacin hydrochloride
Moxonidine
Mycophenolate mofetil (CellCept)
Mycophenolic (Mycophenolate)
Nabumetone
Nadifloxacin
Nafamostat mesylate
nafcillin sodium monohydrate
Naftifine HCl
Naftopidil (Flivas)
Nalidixic acid (NegGram)
Nalmefene HCl
Naloxone HCl
Naltrexone HCl
Naphazoline hydrochloride (Naphcon)
Naproxen (Aleve)
Naratriptan HCl
Natamycin (Pimaricin)
Nateglinide (Starlix)
Nebivolol (Bystolic)
Nefiracetam (Translon)
Nefopam HCl
Nelarabine (Arranon)
Neostigmine bromide (Prostigmin)
Nepafenac
Netilmicin Sulfate
Niacin (Nicotinic acid)
Nialamide
Nicardipine HCl
Niclosamide (Niclocide)
Nicorandil (Ikorel)
Nicotinamide (Niacinamide)
Nifedipine (Adalat)
Nifenazone
Niflumic acid
Nifuroxazide
Nilotinib (AMN-107)
Nilvadipine (ARC029)
Nimesulide
Nimodipine (Nimotop)
Nisoldipine (Sular)
Nitazoxanide (Alinia, Annita)
Nithiamide
Nitrendipine
Nitrofurazone (Nitrofural)
Nizatidine
Nomifensine Maleate
Noradrenaline bitartrate monohydrate (Levophed)
norethindrone
Norfloxacin (Norxacin)
Noscapine HCl
Novobiocin sodium (Albamycin)
Nystatin (Mycostatin)
Ofloxacin (Floxin)
Olanzapine (Zyprexa)
Olopatadine hydrochloride (Opatanol)
olsalazine sodium
Omeprazole (Prilosec)
Ondansetron (Zofran)
Orbifloxacin
Orlistat (Alli, Xenical)
Ornidazole
Orphenadrine citrate (Norflex)
Oseltamivir phosphate (Tamiflu)
OSI-420 (Desmethyl Erlotinib)
Otilonium Bromide
Ouabain
Oxacillin sodium monohydrate
Oxaprozin
Oxeladin Citrate
Oxethazaine
Oxfendazole
Oxibendazole
Oxprenolol HCl
Oxybuprocaine HCl
Oxybutynin (Ditropan)
Oxybutynin chloride
Oxymetazoline hydrochloride
Oxymetholone
Oxytetracycline (Terramycin)
Oxytetracycline dihydrate
Ozagrel
Ozagrel HCl
Paclitaxel (Taxol)
Paeoniflorin
Paliperidone (Invega)
Palonosetron HCl
Pamidronate Disodium
Pancuronium (Pavulon)
Pantothenic acid (pantothenate)
Paromomycin Sulfate
Paroxetine HCl
Pasiniazid
Pazopanib
Pazopanib HCl
PCI-32765 (Ibrutinib)
Pefloxacin mesylate
Pemetrexed
Pemirolast (BMY 26517) potassium
Penciclovir
Penfluridol
Penicillamine (Cuprimine)
Pentamidine
Pentoxifylline
Peramivir Trihydrate
Pergolide mesylate
Perindopril Erbumine (Aceon)
Phenacetin
Phenazopyridine HCl
Phenformin hydrochloride
Phenindione (Rectadione)
Pheniramine Maleate
Phenothrin
Phenoxybenzamine HCl
Phentolamine mesilate
Phenylbutazone (Butazolidin, Butatron)
Phenylephrine HCl
Phenytoin (Lepitoin)
Phenytoin sodium (Dilantin)
Phthalylsulfacetamide
Physostigmine Hemisulfate Salt
Physostigmine Salicylate
Picrotoxinin
Pidotimod
Pilocarpine HCl
Pimecrolimus
Pimobendan (Vetmedin)
Pimozide
Pindolol
Pioglitazone (Actos)
Pioglitazone hydrochloride (Actos)
Pipenzolate Bromide
Piperacillin Sodium
Piromidic Acid
Piroxicam (Feldene)
Pitavastatin calcium (Livalo)
Pizotifen malate
Plerixafor (AMD3100)
PMSF (Phenylmethylsulfonyl Fluoride)
Pomalidomide
Ponatinib (AP24534)
Posaconazole
Potassium Canrenoate
Potassium iodide
Pralatrexate (Folotyn)
Pramipexole dihydrochloride monohydrate
Pramiracetam
Pramoxine HCl
Pranlukast
Pranoprofen
Prasugrel (Effient)
Pravastatin sodium
Praziquantel (Biltricide)
Prazosin HCl
Prednisolone (Hydroretrocortine)
Prednisolone acetate (Omnipred)
Prednisone (Adasone)
Pregnenolone
Primaquine Diphosphate
Primidone (Mysoline)
Probenecid (Benemid)
Probucol
Procaine (Novocaine) HCl
Procarbazine HCl (Matulane)
Prochlorperazine Dimaleate
Procodazole
Procyclidine HCl
Progesterone (Prometrium)
Propafenone (Rytmonorm)
Proparacaine HCl
Propranolol HCl
Propylthiouracil
Protionamide (Prothionamide)
Pyrazinamide (Pyrazinoic acid amide)
Pyridostigmine Bromide (Mestinon)
Pyridoxine hydrochloride
Pyrimethamine
Pyrithione zinc
Quetiapine fumarate (Seroquel)
Quinapril HCl (Accupril)
Quinine hydrochloride dihydrate
Quipazine Maleate
R-(-)-Apomorphine HCl Hemihydrate
Racecadotril (Acetorphan)
Ractopamine HCl
Raltegravir (MK-0518)
Ramelteon (TAK-375)
Ramipril (Altace)
Ranitidine (Zantac)
Ranolazine (Ranexa)
Ranolazine dihydrochloride
Rapamycin (Sirolimus)
Rasagiline mesylate
Rebamipide
Reboxetine mesylate
Regorafenib (BAY 73-4506)
Repaglinide
Retapamulin
Ribavirin (Copegus)
Riboflavin (Vitamin B2)
Rifampin (Rifadin, Rimactane)
Rifapentine (Priftin)
Rifaximin (Xifaxan)
Riluzole (Rilutek)
Rimantadine (Flumadine)
Rimonabant (SR141716)
Risedronate sodium
Risedronic acid (Actonel)
Risperidone (Risperdal)
Ritodrine hydrochloride (Yutopar)
Ritonavir
Rivaroxaban (Xarelto)
Rivastigmine tartrate (Exelon)
Rizatriptan Benzoate (Maxalt)
Rocuronium bromide
Rofecoxib (Vioxx)
Roflumilast (Daxas)
Rolipram
Rolitetracycline
Ronidazole
Ropinirole HCl
Ropivacaine HCl
Rosiglitazone (Avandia)
Rosiglitazone maleate
Rosuvastatin calcium (Crestor)
Roxatidine acetate HCl
Roxithromycin (Roxl-150)
Rufinamide (Banzel)
S-(+)-Rolipram
Salbutamol sulfate (Albuterol)
Salicylanilide
Sarafloxacin HCl
Sasapyrine
Saxagliptin (BMS-477118,Onglyza)
Scopine
Scopolamine hydrobromide
Secnidazole (Flagentyl)
Serotonin HCl
Sertaconazole nitrate
Sertraline HCl
Sevelamer HCl
Sildenafil citrate
Silodosin (Rapaflo)
Simvastatin (Zocor)
Sitafloxacin hydrate
Sodium ascorbate
Sodium butyrate
Sodium Gluconate
Sodium Monofluorophosphate
Sodium nitrite
Sodium Nitroprusside
Sodium orthovanadate
Sodium Picosulfate
Sodium salicylate
Solifenacin succinate
Sorafenib (Nexavar)
Sorbitol (Glucitol)
Sotalol (Betapace)
Sparfloxacin
Spectinomycin hydrochloride
Spiramycin
Spironolactone
Stavudine
Streptomycin sulfate
Streptozotocin (Zanosar)
Strontium ranelate (Protelos)
Sucralose
Sulbactam
Sulbactam sodium (Unasyn)
Sulconazole Nitrate
sulfacetamide sodium
Sulfadiazine
Sulfadoxine (Sulphadoxine)
Sulfaguanidine
Sulfamerazine
Sulfamethazine
Sulfamethizole (Proklar)
Sulfamethoxazole
Sulfanilamide
Sulfapyridine (Dagenan)
Sulfasalazine (Azulfidine)
Sulfathiazole
Sulfisoxazole
Sulindac (Clinoril)
Sulphadimethoxine
Sumatriptan succinate
Sunitinib Malate (Sutent)
Suplatast tosylate
Suprofen (Profenal)
Suxibuzone
Tadalafil (Cialis)
Talc
TAME
Tamoxifen Citrate (Nolvadex)
Taurine
Tazarotene (Avage)
Tebipenem pivoxil (L-084)
Teicoplanin
Telaprevir (VX-950)
Telbivudine (Sebivo, Tyzeka)
Telmisartan (Micardis)
Temocapril HCl
Temsirolimus (Torisel)
Teniposide (Vumon)
Tenofovir (Viread)
Tenofovir Disoproxil Fumarate
Tenoxicam (Mobiflex)
Terazosin HCl (Hytrin)
Terbinafine (Lamisil, Terbinex)
Terbinafine hydrochloride (Lamisil)
Terfenadine
Teriflunomide
Tetracaine hydrochloride (Pontocaine)
Tetracycline HCl
tetrahydrozoline hydrochloride
Tetramisole HCl
Thalidomide
Thiabendazole
Thiamine HCl (Vitamin B1)
Thiamphenicol (Thiophenicol)
Thioguanine
Thioridazine HCl
Tianeptine sodium
Ticagrelor
Ticlopidine HCl
Tigecycline
Tilmicosin
tinidazole
Tioconazole
Tiopronin (Thiola)
Tiotropium Bromide hydrate
Tioxolone
Tiratricol
Tizanidine HCl
Tobramycin
Tolbutamide
Tolcapone
Tolfenamic acid
Tolnaftate
Tolperisone HCl
Tolterodine tartrate (Detrol LA)
toltrazuril
Tolvaptan (OPC-41061)
Topiramate
Topotecan HCl
Toremifene Citrate (Fareston, Acapodene)
Torsemide (Demadex)
Tranexamic acid (Transamin)
Tranilast (SB 252218)
Trazodone hydrochloride (Desyrel)
Tretinoin (Aberela)
Triamcinolone (Aristocort)
Triamcinolone Acetonide
triamterene
Trichlormethiazide (Achletin)
Triclabendazole
Trifluoperazine 2HCl
Triflupromazine HCl
Trifluridine (Viroptic)
Triflusal
Trilostane
Trimebutine
Trimethoprim
Trimipramine Maleate
Tripelennamine HCl
Trometamol
Tropicamide
Tropisetron
Trospium chloride (Sanctura)
Troxipide
Tylosin tartrate
Ubenimex (Bestatin)
Ulipristal
Uracil
Urapidil HCl
Uridine
Ursodiol (Actigal Urso)
Valaciclovir HCl
valganciclovir hydrochloride
Valnemulin HCl
Valproic acid sodium salt (Sodium valproate)
Valsartan (Diovan)
Vancomycin HCl (Vancocin)
Vandetanib (Zactima)
Vardenafil (Vivanza)
Varenicline tartrate
Vecuronium Bromide
Vemurafenib (PLX4032)
Venlafaxine
Verteporfin (Visudyne)
Vidarabine (Vira-A)
Vildagliptin (LAF-237)
Vinblastine
Vincristine
Vinpocetine (Cavinton)
Vismodegib (GDC-0449)
Vitamin B12
Vitamin C (Ascorbic acid)
Vitamin D2
Vitamin D3 (Cholecalciferol)
Voglibose
Voriconazole
Vorinostat (SAHA)
XL-184 (Cabozantinib)
Xylazine HCl
Xylometazoline HCl
Xylose
Zafirlukast (Accolate)
Zalcitabine
Zaltoprofen
Zanamivir (Relenza)
Zidovudine (Retrovir)
Zileuton
Ziprasidone hydrochloride
Zoledronic Acid (Zoledronate)
Zolmitriptan (Zomig)
Zonisamide
Zoxazolamine

### Sheet: Group 2 - Inhibit SarBC-01
Compound	Growth Inhibition	Target
RITA (NSC 652287)	0.996492	p53 activation
Docetaxel (Taxotere)	0.805405	Microtubules
Vorinostat (SAHA)	0.778868	HDACs
Buparlisib (BKM120, NVP-BKM120)	0.764791	mTOR
Flubendazole (Flutelmium)	0.762686	p53 activation
GSK923295	0.755658	Mitotic spindle
Domatinostat (4SC-202)	0.726242	HDACs
HMN-214	0.72057	Mitotic spindle
Omaveloxolone (RTA-408)	0.708504	NF-kB
Tirbanibulin (KX2-391)	0.682279	Src
Fenbendazole (Panacur)	0.680078	p53 activation
Cabazitaxel (Jevtana)	0.672807	Microtubules
Picropodophyllin (PPP)	0.671098	Tk receptors
ABT-751 (E7010)	0.649462	Microtubules
IMD 0354	0.648899	NF-kB
Ipatasertib (GDC-0068)	0.647618	Akt
Golvatinib (E7050)	0.647123	Tk receptors
Miransertib (ARQ 092) HCl	0.632762	Akt
MK-2206 2HCl	0.624306	Akt
Bleomycin sulfate	0.601215	DNA damage response
Everolimus (RAD001)	0.588853	mTOR
GSK461364	0.577461	Mitotic spindle
TAK-901	0.569185	Others
GSK690693	0.551413	Akt
Cefoselis sulfate	0.550473	Others
Flumethasone	0.548962	Glucocorticoids
AZD8330	0.541166	MAPKs
Zotarolimus(ABT-578)	0.531272	mTOR
Rebastinib (DCC-2036)	0.528674	Src
Prednisolone acetate (Omnipred)	0.522569	Glucocorticoids
Albendazole (Albenza)	0.520502	p53 activation
UM171	0.517424	Others
Dexamethasone	0.515542	Glucocorticoids
Betamethasone Dipropionate (Diprolene)	0.510218	Glucocorticoids

### Sheet: Group 3 - inihibit both
Compound	Growth Inhibition USBUroBC-01	Growth Inhibition USBSarBC-01	Target
Fimepinostat (CUDC-907)	1.00126	0.993762	HDACs
BGT226 (NVP-BGT226)	1.00071	0.999568	mTOR
Carfilzomib (PR-171)	0.999627	0.907202	Proteasome
Bortezomib (Velcade)	0.999201	0.894651	Proteasome
Dacinostat (LAQ824)	0.998247	0.995202	HDACs
Oprozomib (ONX 0912)	0.997968	0.923451	Proteasome
Idarubicin HCl	0.99598	0.981224	Topoisomerases
Mitoxantrone Hydrochloride	0.988136	0.711381	Topoisomerases
GMX1778 (CHS828)	0.98689	0.995977	Others
Daunorubicin HCl (Daunomycin HCl)	0.982501	0.88508	Topoisomerases
Ouabain	0.980418	0.969051	Adrenergic receptors
Givinostat (ITF2357)	0.975935	0.934914	HDACs
Emetine	0.958116	0.88833	Others
Epirubicin Hydrochloride	0.951548	0.791734	Topoisomerases
AZD7762	0.946849	0.526421	DNA damage response
Halofuginone	0.9311	0.968823	DNA/RNA synthesis
Mivebresib(ABBV-075)	0.885357	0.679217	BETs
Adavosertib (MK-1775)	0.87912	0.547274	Others
Vincristine	0.85262	0.617911	Microtubules
Sapanisertib (INK 128, MLN0128)	0.850479	0.818867	mTOR
Flavopiridol HCl	0.846546	0.999088	CDKs
XL888	0.844804	0.920532	HSPs
Clofarabine	0.842721	0.539515	Others
SNS-032 (BMS-387032)	0.833613	0.989444	CDKs
Gemcitabine HCl (Gemzar)	0.828699	0.517483	DNA/RNA synthesis
Camptothecin	0.818315	0.934632	Topoisomerases
AR-42	0.817268	0.926395	HDACs
Luminespib (AUY-922, NVP-AUY922)	0.809972	0.925388	HSPs
Topotecan HCl	0.809547	0.760898	Topoisomerases
BIIB021	0.809529	0.888105	HSPs
AZD8055	0.808125	0.800346	mTOR
HSP990 (NVP-HSP990)	0.807747	0.90773	HSPs
AT9283	0.805102	0.696416	Others
Zelavespib (PU-H71)	0.787903	0.832729	HSPs
PF-04929113 (SNX-5422)	0.784655	0.888735	HSPs
AT7519 HCl	0.783372	0.960902	CDKs
Alvespimycin (17-DMAG) HCl	0.774915	0.888921	HSPs
AZD5153	0.771627	0.715325	BETs
Apitolisib (GDC-0980, RG7422)	0.769272	0.717563	mTOR
KW-2478	0.764747	0.702419	HSPs
Lexibulin (CYT997)	0.756434	0.687455	Microtubules
Samotolisib (LY3023414)	0.755384	0.732249	mTOR
BI 2536	0.745985	0.735916	Mitotic spindle
Birabresib (OTX015)	0.732335	0.742857	BETs
VS-5584 (SB2343)	0.730278	0.792524	mTOR
Vistusertib (AZD2014)	0.719766	0.76671	mTOR
CB-5083	0.716351	0.814801	Others
Vinblastine	0.716213	0.697221	Microtubules
CC-115	0.706585	0.777781	mTOR
PF-04691502	0.704883	0.760184	mTOR
Onvansertib (NMS-P937, NMS1286937)	0.700413	0.747709	Mitotic spindle
Irinotecan	0.689341	0.507038	Topoisomerases
OSI-027	0.674289	0.603072	mTOR
Verdinexor (KPT-335)	0.657872	0.645042	Others
Combretastatin A4	0.652753	0.673922	Microtubules
Cetylpyridinium Chloride	0.636839	0.719824	Others
Cetrimonium Bromide	0.628054	0.530125	Others
Pevonedistat (MLN4924)	0.617464	0.7079	Others
BMS-754807	0.609619	0.523751	Tk receptors
LY2090314	0.598239	0.605274	Others
Cephalomannine	0.594745	0.830499	Microtubules
Riviciclib (P276-00)	0.588345	0.915065	CDKs
Temsirolimus (Torisel)	0.536138	0.563375	mTOR
Plinabulin (NPI-2358)	0.530816	0.674104	Microtubules
Paclitaxel (Taxol)	0.516812	0.628094	Microtubules
GDC-0349	0.510359	0.606597	mTOR
ARQ 621	0.509514	0.531575	Mitotic spindle
SN-38	0.507728	0.788011	Topoisomerases
Crystal violet	0.506173	0.586012	Others

### Sheet: Group 6 - Inhibit UroBC-01
Compound	Growth Inhibition	Target
Rabusertib (LY2603618)	0.90572	DNA Damage Response
Teniposide (Vumon)	0.895978	Topoisomerases
VE-822	0.895189	DNA Damage Response
PF-477736	0.877859	DNA Damage Response
Gemcitabine (Gemzar)	0.801678	DNA/RNA synthesis
AZ5104	0.787005	Tk receptors
Ceralasertib (AZD6738)	0.74806	DNA Damage Response
Cladribine	0.721737	DNA/RNA synthesis
Pitavastatin calcium (Livalo)	0.718729	Others
Tetracaine hydrochloride (Pontocaine)	0.659533	Others
Rapamycin (Sirolimus)	0.656063	mTOR
Obatoclax Mesylate (GX15-070)	0.654611	Others
Pluripotin (SC1)	0.640364	MAPKs
Molibresib (I-BET-762)	0.639973	BETs
Streptomycin sulfate	0.637994	Protein synthesis
Cytarabine	0.635982	DNA/RNA synthesis
LY2874455	0.630136	Tk receptors
Eltanexor (KPT-8602)	0.62703	Others
Clindamycin hydrochloride (Dalacin)	0.615561	Protein synthesis
AEE788 (NVP-AEE788)	0.60973	Tk receptors
Pirarubicin	0.608639	Topoisomerases
Gefitinib (Iressa)	0.605414	Tk receptors
VLX1570	0.602472	Proteasome
Triflupromazine HCl	0.60157	Dopamine receptors
Mirdanetinib (PD0325901)	0.589499	MAPKs
AZD1480	0.589144	Others
Sapitinib (AZD8931)	0.588373	Tk receptors
Pelabresib (CPI-0610)	0.581127	BETs
Ciclopirox (Penlac)	0.574483	DNA Damage Response
Digoxigenin	0.574364	Others
Clozapine (Clozaril)	0.568547	Others
SB743921 HCl	0.567894	Mitotic spindle
Ciclopirox ethanolamine	0.560001	DNA Damage Response
PF-3758309	0.559293	Others
R547	0.558531	CDKs
Vancomycin HCl (Vancocin)	0.556105	Protein synthesis
Gilteritinib (ASP2215)	0.552157	Others
Phenothrin	0.54654	Others
Phenylephrine HCl	0.539251	Others
XL413 (BMS-863233)	0.52642	CDKs
Dorzolamide HCL	0.524468	Others
Erlotinib HCl	0.523514	Tk receptors
Pramipexole dihydrochloride monohydrate	0.522353	Dopamine receptors
Clemastine Fumarate	0.520967	Histamine receptors
TIC10	0.520766	MAPKs
Domiphen Bromide	0.518699	Others
Dabigatran (BIBR 953)	0.518489	Others
Xylometazoline HCl	0.510311	Adrenergic receptor
Afatinib (BIBW2992)	0.506232	Tk receptors
Ibandronate sodium	0.505837	Others
Bisacodyl	0.50456	Others
Lanabecestat (AZD3293, LY3314814)	0.501571	Others
Hydroxyzine 2HCl	0.501267	Histamine receptors

### Sheet: Group 8 - Enhance SarBC-01
CompoundName	Growth Enhancement	Target
Bosutinib (SKI-606)	0.9819	Src
Colistimethate Sodium	0.799777	Others
Clinafoxacin HCl	0.775216	Others
Aspartame	0.767901	Others
Procarbazine HCl (Matulane)	0.693886	DNA/RNA synthesis
Calcifediol	0.675797	Others
Rosiglitazone maleate	0.672118	Others
Lonidamine	0.648149	Others
Risedronic acid (Actonel)	0.64343	Others
Tetramisole HCl	0.614475	Others
Mirabegron (YM178)	0.607079	Adrenergic receptors
Methylthiouracil	0.572681	Others
Fosaprepitant dimeglumine	0.557267	Others
Calcium Gluceptate	0.547723	Others
Cepharanthine	0.537188	Others
L-Adrenaline (Epinephrine)	0.528916	Others
