## Supplementary Table 3 for "Patient-derived organoids identify tailored therapeutic options and determinants of plasticity in sarcomatoid urothelial bladder cancer"

### Sheet: IC50 
Supplementary Table 3. IC50 of selected compounds
Compound	IC50 UroBC-01(µM)	IC50 SarBC-01(µM)
Aspartame	NA	NA
Bortezomib	0.0012	0.0034
Dexamethasone	NA	NA
Docetaxel	0.0013	0.0011
Epirubicin	0.0058	0.0633
Everolimus	8.885	16.66
Gefitinib	3.234	NA
Gemcitabine	0.008	0.0056
Ipatasertib	NA	0.581
Prednisolone	NA	NA
Rapamycin	0.0002	0.1731
Teniposide	0.0174	0.1732
Vorinostat	0.9052	0.9258
Cisplatin	39.16	7.843
Rabusertib	0.4527	4.916
Bosutinib	1.431	NA
Buparlisib	0.0027	0.0028
Colistin	NA	NA
Flubendazole	NA	0.3145
PF-477736	0.1929	0.1687
RITA	NA	0.0093
Sapitinib	0.1931	NA
