## Supplementary Table 4 for "Patient-derived organoids identify tailored therapeutic options and determinants of plasticity in sarcomatoid urothelial bladder cancer"

### Sheet: Table S4 Title
	Supplementary Table 4. List of antibodies used in this study

### Sheet: ImmunoHistoChemistry
Antibody	Company	Ref	Dilution
CK7	Ventana	790-4462	Ready to use
CK22	ImmunoBio	MM-1012-0	1:2000
CD44	Ventana	790-4537	Ready to use
CD138	Ventana	760-4248	Ready to use
E-Cadherin	Ventana	760-4440	Ready to use
Gata3	Ventana	760-4897	Ready to use
Glucocorticoid Receptor	Abcam	ab183127	1:50
PTEN	Cell Signaling	9559	1:50
p53	Ventana	800-2912	Ready to use

### Sheet: ImmunoFluorescence
Antibody	Company	Ref	Dilution
Cytokeratin 5 (CK5)	Biolegend	905901	1:1000
Cytokeratin 8 (CK8)	Biolegend	904801	1:1000
α-SMA (SMA)	Abcam	ab5694	1:200
KI67	Invitrogen	14-5698-82	1:500
E-Cadherin (E-CAD)	Cell Signaling Technology	3195	1:500
Glucorticoid Receptor	Cell Signaling Technology	12041	1:1000
Vimentin (VIM)	Abcam	ab8978	1:2000
Human Mitochondria	Abcam	ab92824	1:2000
Anti-chicken alexa fluor 488	Invitrogen	A-11039	1:1000
Anti-rat alexa fluor 488	Invitrogen	A-11006	1:1000
Anti-rabbit alexa fluo 555	Invitrogen	A-21428	1:1000
Anti-mouse alexa fluor 647	Invitrogen	A-21237	1:1000
