## Supplementary Table 5 for "Patient-derived organoids identify tailored therapeutic options and determinants of plasticity in sarcomatoid urothelial bladder cancer"

### Sheet: IHC cohort
Patient ID	Sex	Stage and Grade	Histology	GR+ cells %	GR intensity	H-Score
SarcBC-01	Male	≥ pT2, High Grade	SARC	90	3	290
SarcBC-02	Male	≥ pT2, High Grade	SARC	70	2	140
SarcBC-03	Male	≥ pT2, High Grade	SARC	50	3	230
SarcBC-04	Male	≥ pT2, High Grade	SARC	20	3	120
SarcBC-05	Male	≥ pT2, High Grade	SARC	20	2	70
SarcBC-06	Female	≥ pT2, High Grade	SARC	50	3	180
SarcBC-07	Male	≥ pT2, High Grade	SARC	100	3	300
SarcBC-08	Male	≥ pT2, High Grade	SARC	95	3	285
SarcBC-09	Female	≥ pT2, High Grade	SARC	90	3	290
SarcBC-10	Female	≥ pT2, High Grade	SARC	60	3	260
SarcBC-11	Female	≥ pT2, High Grade	SARC	60	3	260
SarcBC-12	Male	≥ pT2, High Grade	SARC	30	2	80
SarcBC-14	Female	≥ pT2, High Grade	SARC	100	3	300
UroBC-01	Male	≥ pT2, High Grade	UroCa	0	0	0
UroBC-02	Female	≥ pT2, High Grade	UroCa	0	0	0
UroBC-03	Female	≥ pT2, High Grade	UroCa	100	3	300
UroBC-04	Male	pT1, High Grade	UroCa	60	2	140
UroBC-05	Male	pT1, High Grade	UroCa	0	0	0
UroBC-06	Male	pT1, High Grade	UroCa	0	0	0
UroBC-07	Male	≥ pT2, High Grade	UroCa	30	1	40
UroBC-08	Male	≥ pT2, High Grade	UroCa	50	2	100
UroBC-09	Male	pT1, High Grade	UroCa	0	0	0
UroBC-10	Male	≥ pT2, High Grade	UroCa	100	3	300
UroBC-11	Male	pT1, High Grade	UroCa	20	1	20
UroBC-12	Female	≥ pT2, High Grade	UroCa	100	2	200
UroBC-13	Female	≥ pT2, High Grade	UroCa	0	0	0
UroBC-14	Male	≥ pT2, High Grade	UroCa	100	3	300
